# Early embryogenesis and organogenesis in the annelid *Owenia fusiformis*

**DOI:** 10.1101/2021.02.20.431505

**Authors:** Allan Martín Carrillo-Baltodano, Océane Seudre, Kero Guynes, José María Martín-Durán

## Abstract

**Background:** Annelids are a diverse group of segmented worms within Spiralia, whose embryos exhibit spiral cleavage and a variety of larval forms. While most modern embryological studies focus on species with unequal spiral cleavage nested in Pleistoannelida (Sedentaria + Errantia), a few recent studies looked into *Owenia fusiformis*, a member of the sister group to all remaining annelids and thus a key lineage to understand annelid and spiralian evolution and development. However, the timing of early cleavage and detailed morphogenetic events leading to the formation of the idiosyncratic mitraria larva of *O. fusiformis* remain largely unexplored.

**Results:** *O. fusiformis* undergoes equal spiral cleavage where the first quartet of animal micromeres are slightly larger than the vegetal macromeres. Cleavage results in a coeloblastula approximately five hours post fertilization (hpf) at 19 °C. Gastrulation occurs via invagination and completes four hours later, with putative mesodermal precursors and the chaetoblasts appearing 10 hpf at the dorsoposterior side. Soon after, at 11 hpf, the apical tuft emerges, followed by the first neurons (as revealed by the expression of *elav1* and *synaptotagmin1*) in the apical organ and the prototroch by 13 hpf. Muscles connecting the chaetal sac to various larval tissues develop around 18 hpf and by the time the mitraria is fully formed at 22 hpf, there are FMRFamide^+^ neurons in the apical organ and prototroch, the latter forming a prototrochal ring. As the mitraria feeds, it grows in size and the prototroch expands through active proliferation. The larva becomes competent after ∼3 weeks post fertilization at 15 °C, when a conspicuous juvenile rudiment has formed ventrally.

**Conclusions:** *O. fusiformis* embryogenesis is similar to that of other equal spiral cleaving annelids, supporting that equal cleavage is associated with the formation of a coeloblastula, gastrulation via invagination, and a feeding trochophore-like larva in Annelida. The nervous system of the mitraria larva forms earlier and is more complex than previously recognised and develops from anterior to posterior, which is likely an ancestral condition to Annelida. Altogether, our study identifies the major developmental events during *O. fusiformis* ontogeny, defining a conceptual framework for future investigations.
