## Supplementary material for "Early embryogenesis and organogenesis in the annelid *Owenia fusiformis*": Supplemenetal Table 1

Supplementary Table 1. First appearance of neurons along the anterior(apical)-posterior axis in different groups of Spiralia
Clade	Species	Anterior first	Anterior + posterior	Type of development: P, L or D	Markers	References
Annelida
Palaeoannelida
Oweniidae	Owenia fusiformis	+	-	P	Tubulin, FMRF, 5HT, elav1, syt1	This study, (Helm et al., 2016; Martín-Durán et al., 2018)
Magelonidae	-	?	?	P	-	-
Chaetopteriformia	-	?	?	P	-	-
Amphinomidae	-	?	?	?	-	-
Sipuncula	Themiste lageniformis	+	-	L	Tubulin, FMRF, 5HT, elav1, syt1	(Carrillo-Baltodano et al., 2019)
	Themiste pyroides	+	-	L	FMRF, 5HT	(Kristof, 2011; Kristof and Maiorova, 2015)
	Thysanocardia nigra	+	-	L	FMRF	(Kristof, 2011)
	Phascolion strombus	+	-	L	FMRF, 5HT	(Wanninger et al., 2005)
	Phascolosoma agassizii	+	-	P	FMRF, 5HT	(Kristof et al., 2008)
Dinophiliformia	Dimorphilus gyrociliatus	+	-	D	Tubulin, FMRF, 5HT	(Fofanova et al., 2020; Kerbl et al., 2016)
	Dinophilus taeniatus	-	+	D	Tubulin	(Fofanova et al., 2020)
Pleistoannelida
Sedentaria
Echiura	Urechis galbana	Uncertain	Uncertain	P	Tubulin, FMRF, 5HT	(Hessling, 2002)
	Bonellia viridis	Uncertain	Uncertain	L	Tubulin, FMRF, 5HT, molluscan small cardioactive peptide	(Hessling, 2003; Hessling and Westheide, 2002)
Capitellidae	Capitella teleta	+	-	L	Tubulin, FMRF, 5HT, elav1, syt1, proneural genes	(Meyer and Seaver, 2009; Meyer et al., 2015; Sur et al., 2017; Sur et al., 2020)
Orbiniidae	Scoloplos armiger	+	-	D	Tubulin, FMRF, 5HT	(Helm et al., 2015)
Spionidae	Malacocerus fuliginosus	-	+	P	Tubulin, FMRF, 5HT, elav1, syt1, proneural genes	(Kumar et al., 2020)
Sabellariidae	Sabellaria alveolata	+	-	P	Tubulin, FMRF, 5HT	(Brinkmann and Wanninger, 2008)
Serpulidae	Hydroides elegans	-	+	P	Tubulin, FMRF, 5HT	(Nedved, 2010)
	Spirobranchus lamarckii	-	+	P	Tubulin, FMRF, 5HT	(McDougall et al., 2006)
	Spirorbis cf. spirorbis	+	-	L?	Tubulin, FMRF, 5HT	(Brinkmann and Wanninger, 2009)
Siboglinidae	Riftia pachyptila	+	Uncertain	?	TEM	(Bright et al., 2013)
Errantia
Phyllodocidae	Phyllodoce groenlandica	-	+	L	FMRF, 5HT	(Helm et al., 2013)
	Phyllodoce maculata	-	+	L?	FMRF, 5HT	(Nezlin and Voronezhskaya, 2017; Voronezhskaya et al., 2003)
Nereididae	Platynereis dumerilii	-	+	L	Tubulin, FMRF, 5HT, elav1, syt1, proneural genes	(Denes et al., 2007; Simionato et al., 2008; Starunov et al., 2017)
Syllidae	Parapionosyllis minuta	Uncertain	Uncertain	L	5HT	(Orrhage and Müller, 2005)
Polygordiidae	Polygoridus lacteus	+	Uncertain	P	FMRF, 5HT	(Hay‐Schmidt, 1995)
Myzostomida	Myzostoma cirriferum	-	+	L	Tubulin	(Eeckhaut et al., 2003)
Nemertea
Palaeonemertea	Carinina ochracea	-	+	P	Tubulin, FMRF, 5HT	(Von Döhren, 2016)
Hoplonemertea	Pantinonemertes californiensis	-	+	P	5HT	(Hiebert and Maslakova, 2015)
	Quasitetrastemma stimpson	-	+	?	5HT	(Chernyshev and Magarlamov, 2010)
Piliodophora	Micrura alaskensis	+	NA	P	5HT	(Maslakova, 2010)
Mollusca
Aplacophora	Wirenia argentea	+	+?	L	Tubulin, FMRF, 5HT	(Redl et al., 2014)
	Gymnomenia	+	+?	L	Tubulin, FMRF, 5HT	(Redl et al., 2014)
	pellucida
Polyplachophora	Ischnochiton hakodadensis	+	-	L?	Tubulin, FMRF, 5HT	(Nezlin and Voronezhskaya, 2017; Voronezhskaya et al., 2002)
	Mopalia muscosa	+	-	L	FMRF, 5HT	(Friedrich et al., 2002)
Monoplachophora	-	?	?	?	-	(Friedrich et al., 2002)
Cephalopoda	-	NA	NA	D	-	-
Bivalvia	Dreissena polymorpha	-	+	P	Tubulin, 5HT	(Pavlicek et al., 2018)
	Crassostrea gigas	+	-	P	5HT	(Nezlin and Voronezhskaya, 2017; Yurchenko et al., 2018)
	Mytilus edulis; M. trossulus	+	-	P	FMRF, 5HT	(Nezlin and Voronezhskaya, 2017; Voronezhskaya et al., 2008)
Scaphopoda	Antalis entalis	+	-	L?	FMRF, 5HT	(Wanninger and Haszprunar, 2003)
Gastropoda	Crepidula fornicata	-	+	P	FMRF, 5HT	(Dickinson et al., 1999)
	Lymnaea stagnalis	-	+	L?	FMRF, 5HT	(Voronezhskaya and Elekes, 1996)
	Aplysia californica	-	+	P	FMRF, 5HT	(Dickinson et al., 2000)
	Tritia obsoleta	-	+	P	FMRF, 5HT	(Dickinson and Croll, 2003)
Phoronida	Phoronopsis harmeri	+	-	P	FMRF, 5HT	(Temereva and Wanninger, 2012)
Brachiopoda	Terebratalia transversa	+	-	L	Tubulin, 5HT, histamine, syt1	(Santagata, 2011; Santagata et al., 2012)
	Novocrania anomala	+	-	L	5HT	(Altenburger and Wanninger, 2010)
	Glottidia sp.;	+	-	P	5HT, FMRF, catecholamines	(Hay-schmidt, 1992; Santagata, 2011)
	Lingula anatina
Ectoprocta	Membranipora	+	-	P	Tubulin, TEM	(Gruhl, 2010a)
	membranacea
	Fredericella sultana	+	-	L	FMRF, 5HT	(Gruhl, 2010b)
Entoprocta	Loxosomella murmanica	+	-	P?	5HT	(Wanninger et al., 2007)
Platyhelminthes	Maritigrella crozieri	+	-	P	FMRF, 5HT	(Rawlinson, 2010)
NA: not applicable
Uncertain: early stages not studied.
Supplementary References
Altenburger, A. and Wanninger, A. (2010). Neuromuscular development in Novocrania anomala: Evidence for the presence of serotonin and a spiralian-like apical organ in lecithotrophic brachiopod larvae. Evol. Dev. 12, 16–24.
Bright, M., Eichinger, I. and Von Salvini-Plawen, L. (2013). The metatrochophore of a deep-sea hydrothermal vent vestimentiferan (Polychaeta: Siboglinidae). Org. Divers. Evol. 13, 163–188.
Brinkmann, N. and Wanninger, A. (2008). Larval neurogenesis in Sabellaria alveolata reveals plasticity in polychaete neural patterning. Evol. Dev. 10, 606–618.
Brinkmann, N. and Wanninger, A. (2009). Neurogenesis suggests independent evolution of opercula in serpulid polychaetes. BMC Evol. Biol. 9, 1–13.
Carrillo-Baltodano, A. M., Boyle, M. J., Rice, M. E. and Meyer, N. P. (2019). Developmental architecture of the nervous system in Themiste lageniformis (Sipuncula): New evidence from confocal laser scanning microscopy and gene expression. J. Morphol. 280, 1628–1650.
Chernyshev, A. V. and Magarlamov, T. Y. (2010). The first data on the nervous system of hoplonemertean larvae (Nemertea, Hoplonemertea). Dokl. Biol. Sci. 430, 48–50.
Denes, A. S., Jékely, G., Steinmetz, P. R. H., Raible, F., Snyman, H., Prud’homme, B., Ferrier, D. E. K., Balavoine, G. and Arendt, D. (2007). Molecular architecture of annelid nerve cord supports common origin of nervous system centralization in Bilateria. Cell 129, 277–288.
Dickinson, A. J. G. and Croll, R. P. (2003). Development of the larval nervous system of the gastropod Ilyanassa obsoleta. J. Comp. Neurol. 466, 197–218.
Dickinson, A. J. G., Nason, J. and Croll, R. P. (1999). Histochemical localization of FMRFamide, serotonin and catecholamines in embryonic Crepidula fornicata (Gastropoda, Prosobranchia). Zoomorphology 119, 49–62.
Dickinson, A. J. G., Croll, R. P. and Voronezhskaya, E. E. (2000). Development of embryonic cells containing serotonin, catecholamines, and FMRFamide-related peptides in Aplysia californica. Biol. Bull. 199, 305–315.
Eeckhaut, I., Fievez, L. and Müller, M. C. M. (2003). Larval development of Myzostoma cirriferum (Myzostomida). J. Morphol. 258, 269–283.
Fofanova, E., Mayorova, T. and Voronezhskaya, E. (2020). New data on dinophilid neurogenesis : a variation of a common pattern. ResearchSquare 1–32.
Friedrich, S., Wanninger, A., Brückner, M. and Haszprunar, G. (2002). Neurogenesis in the mossy chiton, Mopalia muscosa (Gould) (Polyplacophora): Evidence against molluscan metamerism. J. Morphol. 253, 109–117.
Gruhl, A. (2010a). Ultrastructure of mesoderm formation and development in Membranipora membranacea (Bryozoa: Gymnolaemata). Zoomorphology 129, 45–60.
Gruhl, A. (2010b). Neuromuscular system of the larva of Fredericella sultana (Bryozoa: Phylactolaemata). Zool. Anz. 249, 139–149.
Hay-schmidt, A. (1992). Ultrastructure and immunocytochemistry of the nervous system of the larvae of Lingula anatina and Glottidia sp. (Brachiopoda). Zoomorphology 112, 189–205.
Hay‐Schmidt, A. (1995). The larval nervous system of Polygordius lacteus Scheinder, 1868 (Polygordiidae, Polychaeta): immunocytochemical data. Acta Zool. 76, 121–140.
Helm, C., Schemel, S. and Bleidorn, C. (2013). Temporal plasticity in annelid development-Ontogeny of Phyllodoce groenlandica (Phyllodocidae, Annelida) reveals heterochronous Patterns. J. Exp. Zool. Part B Mol. Dev. Evol. 320, 166–178.
Helm, C., Krause, A. and Bleidorn, C. (2015). Immunohistochemical investigations of the development of Scoloplos armiger (“intertidalis clade”) indicate a paedomorphic origin of Proscoloplos cygnochaetus (Annelida, Orbiniidae). Invertebr. Biol. 134, 214–230.
Helm, C., Vöcking, O., Kourtesis, I. and Hausen, H. (2016). Owenia fusiformis - A basally branching annelid suitable for studying ancestral features of annelid neural development. BMC Evol. Biol. 16, 1–19.
Hessling, R. (2002). Metameric organisation of the nervous system in developmental stages of Urechis caupo (Echiura) and its phylogenetic implications. Zoomorphology 121, 221–234.
Hessling, R. (2003). Novel aspects of the nervous system of Bonellia viridis (Echiura) revealed by the combination of immunohistochemistry, confocal laser-scanning microscopy and three-dimensional reconstruction. Hydrobiologia 496, 225–239.
Hessling, R. and Westheide, W. (2002). Are Echiura derived from a segmented ancestor? Immunohistochemical analysis of the nervous system in developmental stages of Bonellia viridis. J. Morphol. 252, 100–113.
Hiebert, L. S. and Maslakova, S. A. (2015). Expression of Hox, Cdx, and Six3/6 genes in the hoplonemertean Pantinonemertes californiensis offers insight into the evolution of maximally indirect development in the phylum Nemertea. Evodevo 6, 1–15.
Kerbl, A., Fofanova, E. G., Mayorova, T. D., Voronezhskaya, E. E. and Worsaae, K. (2016). Comparison of neuromuscular development in two dinophilid species (Annelida) suggests progenetic origin of Dinophilus gyrociliatus. Front. Zool. 13, 1–39.
Kristof, A. (2011). The molecular and developmental basis of bodyplan patterning in Sipuncula and the evolution of segmentation.
Kristof, A. and Maiorova, A. S. (2015). Annelida: Sipuncula. In Structure and Evolution of Invertebrate Nervous Systems (ed. Schmidth-Rhaesa, A.), Harzsch, S.), and Purschke, G.), pp. 248–253. Oxford: Oxford University Press.
Kristof, A., Wollesen, T. and Wanninger, A. (2008). Segmental mode of neural patterning in Sipuncula. Curr. Biol. 18, 1129–1132.
Kumar, S., Tumu, S. C., Helm, C. and Hausen, H. (2020). The development of early pioneer neurons in the annelid Malacoceros fuliginosus. BMC Evol. Biol. 20, 1–21.
Martín-Durán, J. M., Pang, K., Børve, A., Lê, H. S., Furu, A., Cannon, J. T., Jondelius, U. and Hejnol, A. (2018). Convergent evolution of bilaterian nerve cords. Nature 553, 45–50.
Maslakova, S. A. (2010). Development to metamorphosis of the nemertean pilidium larva. Front. Zool. 7, 30.
McDougall, C., Chen, W. C., Shimeld, S. M. and Ferrier, D. E. K. (2006). The development of the larval nervous system, musculature and ciliary bands of Pomatoceros lamarckii (Annelida): Heterochrony in polychaetes. Front. Zool. 3, 1–14.
Meyer, N. P. and Seaver, E. C. (2009). Neurogenesis in an annelid: Characterization of brain neural precursors in the polychaete Capitella sp. I. Dev. Biol. 335, 237–252.
Meyer, N. P., Carrillo-Baltodano, A., Moore, R. E. and Seaver, E. C. (2015). Nervous system development in lecithotrophic larval and juvenile stages of the annelid Capitella teleta. Front. Zool. 12, 1–27.
Nedved, B. T. (2010). Neuromuscular development and metamorphosis in the serpulid polychaete Hydroides elegans.
Nezlin, L. P. and Voronezhskaya, E. E. (2017). Early peripheral sensory neurons in the development of trochozoan animals. Russ. J. Dev. Biol. 48, 130–143.
Orrhage, L. and Müller, M. C. M. (2005). Morphology of the nervous system of Polychaeta (Annelida). Hydrobiologia 535, 79–111.
Pavlicek, A., Schwaha, T. and Wanninger, A. (2018). Towards a ground pattern reconstruction of bivalve nervous systems: neurogenesis in the zebra mussel Dreissena polymorpha. Org. Divers. Evol. 18, 101–114.
Rawlinson, K. A. (2010). Embryonic and post-embryonic development of the polyclad flatworm Maritigrella crozieri; implications for the evolution of spiralian life history traits. Front. Zool. 7, 1–25.
Redl, E., Scherholz, M., Todt, C., Wollesen, T. and Wanninger, A. (2014). Development of the nervous system in Solenogastres (Mollusca) reveals putative ancestral spiralian features. Evodevo 5, 1–17.
Santagata, S. (2011). Evaluating neurophylogenetic patterns in the larval nervous systems of brachiopods and their evolutionary significance to other bilaterian phyla. J. Morphol. 272, 1153–1169.
Santagata, S., Resh, C., Hejnol, A., Martindale, M. Q. and Passamaneck, Y. J. (2012). Development of the larval anterior neurogenic domains of Terebratalia transversa (Brachiopoda) provides insights into the diversification of larval apical organs and the spiralian nervous system. Evodevo 3,.
Simionato, E., Kerner, P., Dray, N., Le Gouar, M., Ledent, V., Arendt, D. and Vervoort, M. (2008). atonal- and achaete-scute-related genes in the annelid Platynereis dumerilii: Insights into the evolution of neural basic-Helix-Loop-Helix genes. BMC Evol. Biol. 8, 1–13.
Starunov, V. V., Voronezhskaya, E. E. and Nezlin, L. P. (2017). Development of the nervous system in Platynereis dumerilii (Nereididae, Annelida). Front. Zool. 14, 1–20.
Sur, A., Magie, C. R., Seaver, E. C. and Meyer, N. P. (2017). Spatiotemporal regulation of nervous system development in the annelid Capitella teleta. Evodevo 8, 1–23.
Sur, A., Renfro, A., Bergmann, P. J. and Meyer, N. P. (2020). Investigating cellular and molecular mechanisms of neurogenesis in Capitella teleta sheds light on the ancestor of Annelida. BMC Evol. Biol. 20, 1–29.
Temereva, E. and Wanninger, A. (2012). Development of the nervous system in Phoronopsis harmeri (Lophotrochozoa, Phoronida) reveals both deuterostome- and trochozoan-like features. BMC Evol. Biol. 12, 1.
Von Döhren, J. (2016). Development of the nervous system of Carinina ochracea (Palaeonemertea, Nemertea). PLoS One 11, 1–23.
Voronezhskaya, E. E. and Elekes, K. (1996). Transient and sustained expression of FMRFamide-like immunoreactivity in the developing nervous system of Lymnaea stagnalis (Mollusca, Pulmonata). Cell. Mol. Neurobiol. 16, 661–676.
Voronezhskaya, E. E., Tyurin, S. A. and Nezlin, L. P. (2002). Neuronal development in larval chiton Ischnochiton hakodadensis (Mollusca: Polyplacophora). J. Comp. Neurol. 444, 25–38.
Voronezhskaya, E. E., Tsitrin, E. B. and Nezlin, L. P. (2003). Neuronal development in larval polychaete Phyllodoce maculata (phyllodocidae). J. Comp. Neurol. 455, 299–309.
Voronezhskaya, E. E., Nezlin, L. P., Odintsova, N. A., Plummer, J. T. and Croll, R. P. (2008). Neuronal development in larval mussel Mytilus trossulus (Mollusca: Bivalvia). Zoomorphology 127, 97–110.
Wanninger, A. and Haszprunar, G. (2003). The development of the serotonergic and FMRF-amidergic nervous system in Antalis entalis (Mollusca, Scaphopoda). Zoomorphology 122, 77–85.
Wanninger, A., Koop, D., Bromham, L., Noonan, E. and Degnan, B. M. (2005). Nervous and muscle system development in Phascolion strombus (Sipuncula). Dev. Genes Evol. 215, 509–518.
Wanninger, A., Fuchs, J. and Haszprunar, G. (2007). Anatomy of the serotonergic nervous system of an entoproct creeping-type larva and its phylogenetic implications. Invertebr. Biol. 126, 268–278.
Yurchenko, O. V., Skiteva, O. I., Voronezhskaya, E. E. and Dyachuk, V. A. (2018). Nervous system development in the Pacific oyster, Crassostrea gigas (Mollusca: Bivalvia). Front. Zool. 15, 1–21.
