## Supplemental Table 2 for "Early embryogenesis and organogenesis in the annelid *Owenia fusiformis*"

Supplementary Table 2. Accession numbers of protein sequences used for the alignments of Elav and Synaptotagmin proteins.
Gene	Species	GenBank_Accesion_Number
syt	Dinophilus gyrociliatus	KX555483
dblc2	Capitella teleta	ELT93877.1
esyt2	Capitella teleta	ELU09670.1
rabphilin	Capitella teleta	ELT93620.1
syt12	Capitella teleta	ELT99116.1
syt15	Capitella teleta	ELU10846.1
syt16	Capitella teleta	ELU17232.1
syt17	Capitella teleta	ELU18173.1
syt1var1	Capitella teleta	ELT99110.1
syt1var2	Capitella teleta	ELT99111.1
syt4	Capitella teleta	ELT89176.1
syt44	Capitella teleta	ELT95572.1
syt7	Capitella teleta	ELT91365.1
syt9	Capitella teleta	ELU04478.1
sytalpha	Capitella teleta	ELT91518.1
dblc2	Lottia gigantea	XP_009066759.1
esyt2var1	Lottia gigantea	XP_009052922.1
esyt2var2	Lottia gigantea	XP_009052923.1
syt12	Lottia gigantea	XP_009064408.1
syt15a	Lottia gigantea	XP_009056107.1
syt15b	Lottia gigantea	XP_009060412.1
syt16	Lottia gigantea	XP_009055193.1
syt 17	Lottia gigantea	XP_009061942.1
syt18	Lottia gigantea	XP_009061817.1
syt1var1	Lottia gigantea	XP_009065902.1
syt1var2	Lottia gigantea	XP_009065903.1
syt21	Lottia gigantea	XP_009052921.1
syt4	Lottia gigantea	XP_009048108.1
syt47	Lottia gigantea	XP_009058888.1
syt7	Lottia gigantea	XP_009065399.1
syt9	Lottia gigantea	XP_009048259.1
sytalpha	Lottia gigantea	XP_009063446.1
dblc2	Mus musculus	NP_034199.1
rph3A	Mus musculus	NP_035416.1
syt1, isoform 1	Mus musculus	NP_033332.1
syt11	Mus musculus	NP_061274.2
syt10	Mus musculus	NP_061273.1
syt12	Mus musculus	NP_598925.1
syt13	Mus musculus	NP_109650.1
syt14, isoform 2	Mus musculus	NP_853524.1
syt15, isoform a	Mus musculus	NP_852682.1
syt16	Mus musculus	NP_766392.2
syt17	Mus musculus	NP_619590.1
syt2	Mus musculus	NP_033333.2
syt3	Mus musculus	NP_057872.3
syt4	Mus musculus	NP_033334.2
syt6, isoform 1	Mus musculus	NP_061270.2
syt7, alpha isoform	Mus musculus	NP_061271.1
syt8, isoform a	Mus musculus	NP_061272.2
syt9	Mus musculus	NP_068689.2
syt1	Terebratalia transversa	AEZ03834.1
syt1	Owenia fusiformis	MW495257
syt1	Themiste lageniformis	QEN98429
syt1	Schmidtea polychroa	AIZ72729
syt1	Malacoceros fuliginosus	QNN94696
elav1	Owenia fusiformis	MW495254
elav1	Phascolion cryptum	QEN98432
elav1	Nephasoma pellucidum	QEN98430
elav1	Themiste lageniformis	QEN98434
elav1	Platynereis dumerilii	ABO93208
elav1	Pomatoceros lamarckii	AEK99643
elav1	Malacoeros fuliginosus	QNN94690
elav1	Lamellibranchia satsuma	BAM64857
elav1	Drosophila melanogaster	NP_525033
elav1	Branchiostoma belcheri	BAB62225
elav1	Strongylocentrotus purpuratus	XP_802063
elav1	Mus musculus	NP_034615
elav1	Mus musculus	NP_034616
elav1	Mus musculus	NP_034617
elav1	Mus musculus	NP_001033787
elav2	Octopus bimaculoides	XP_014788037
elav2	Lottia gigantea	XP_009044336
elav2	Owenia fusiformis	MW495255
elav2	Malacoeros fuliginosus	QNN94691
elav2	Capitella teleta	ACS36114
elav2	Nephasoma pellucidum	QEN98431
elav2	Phascolion cryptum	QEN98433
elav2	Themiste lageniformis	QEN98435
elav2	Biomphalaria glabrata	XP_013080857
CELF3	Capitella teleta	ELT93212
CELF	Owenia fusiformis	MW495256
CELF3	Homo sapiens	NP_009116
CELF5	Homo sapiens	NP_068757
bruno	Drosophila melanogaster	AAB58464
